# Soil to human health continuum: Exploring ergothioneine and mycorrhizal fungi in shaping the wheat microbiome

**DOI:** 10.1101/2025.05.28.656623

**Authors:** Sri Sai Nandini Ravi, Alexandra Pipinos, Nick Insley, Jinjun Kan, Wade Heller, Andrew Smith, Gladis Zinati, John Richie, Harsh Bais

## Abstract

**Background:** The association between plants and soil microbes is critical for both soil and plant health. Studies have shown that introducing beneficial microbial inoculants can shape the soil microbiome community for plant health. Among these microbes, mycorrhizal fungi play a well-documented role in enhancing nutrient uptake in plants. Ergothioneine (ERGO), a compound well-known for its anti-inflammatory and antioxidant properties, has been linked to increased longevity in various model systems and its significance for human health. However, neither animals nor plants contain ERGO biosynthetic pathways, which are limited to fungi, including and some species of bacteria, including Actinomyceota, Cyanobacteria, and Methylobacteria. Though the leading dietary sources of ERGO for humans are fungi in the form of mushrooms or fermented foods, biofortification of crops by promoting the production and uptake of ERGO from microbial sources in the soil has promise for enhancing nutritional quality and public health outcomes.

**Results:** This study explores the of interaction between soil ERGO application and arbuscular mycorrhizal fungi (AMF) in plant-symbiotic relationships to increase the ERGO content in the staple crop wheat (*Triticum aestivum*). We investigate how ERGO supplementation, both alone and in combination with AMF, influences the wheat root and soil microbiome in a greenhouse experiments. Our data shows that plants can take up ERGO in absence of AMF fungi. In addition, treatment with pure ERGO and ERGO in combination with AMF altered microbial diversity and community structure in both the rhizosphere and rhizoplane regions of wheat roots.

**Conclusions:** Overall, our work reveals that plants can readily take up ERGO from soil, both with and without AMF presence, highlighting a broader role of ERGO in connecting soil health to human health, a connection that warrants further investigation.
