## Supplementary material for "Soil to human health continuum: Exploring ergothioneine and mycorrhizal fungi in shaping the wheat microbiome": SOM Table 1

Species	SampleType	Treatment	Indicator_Value	P_value	Relative_Abundance_Percent
s__Paenibacillus_rigui	Root	control	0.54	0.006	0.01
s__Chitinophaga_sp.	Root	control	0.47	0.022	0.02
s__Taibaiella_sp.	Root	control	0.464	0.013	0.01
s__Holophaga_sp.	Root	control	0.463	0.03	0.04
s__unidentified_marine	Root	control	0.463	0.041	0
s__Paludisphaera_borealis	Root	control	0.452	0.04	0
s__Hypsibius_dujardini	Root	control	0.448	0.045	0
s__Sporocytophaga_sp.	Root	control	0.425	0.05	0.01
s__Taibaiella_sp.	Root	control	0.353	0.038	0.01
s__Thioalkalivibrio_sp.	Root	e	0.6	0.01	0.01
s__unidentified_Actinomycete	Root	e	0.521	0.045	0.01
s__Chitinophaga_pinensis	Root	e	0.503	0.045	0.01
s__Holophaga_sp.	Root	e	0.477	0.003	0.02
s__Candidatus_Adlerbacteria	Root	e	0.452	0.032	0
s__Juncus_effusus	Root	m	0.634	0.001	0.01
s__Candidatus_Woesebacteria	Root	m	0.528	0.005	0
s__Terrimonas_terrae	Root	m	0.489	0.004	0
s__planctomycete_A-2	Root	me	0.733	0.001	0.01
s__Planctomyces_sp.	Root	me	0.545	0.006	0.01
s__Holophaga_sp.	Root	me	0.453	0.01	0.01
s__Pirellula_sp.	Root	me	0.426	0.047	0.04
s__Terrimicrobium_sacchariphilum	Root	me	0.366	0.005	0.03
s__Pleomorphomonas_sp.	Root	me	0.328	0.037	0.05
s__Cytophaga_aurantiaca	Rhizo	control	0.802	0.001	0.02
s__Sporocytophaga_sp.	Rhizo	control	0.724	0.001	0.01
s__microbial_mat	Rhizo	control	0.681	0.001	0.01
s__Runella_sp.	Rhizo	control	0.674	0.001	0.02
s__Paenibacillus_rigui	Rhizo	control	0.674	0.001	0.02
s__Gemmata_sp.	Rhizo	control	0.662	0.001	0.01
s__Chitinophaga_sp.	Rhizo	control	0.661	0.001	0.01
s__Bacteriovorax_sp.	Rhizo	control	0.642	0.001	0.18
s__Paludisphaera_borealis	Rhizo	control	0.635	0.001	0.01
s__Alicyclobacillus_acidocaldarius	Rhizo	control	0.604	0.002	0.01
s__Mesorhizobium_sp.	Rhizo	control	0.6	0.004	0.01
s__Alicyclobacillus_cycloheptanicus	Rhizo	control	0.556	0.004	0
s__Tuber_borchii	Rhizo	control	0.548	0.006	0.03
s__Bacteriovorax_sp.	Rhizo	control	0.542	0.001	0.18
s__Spirosoma_sp.	Rhizo	control	0.54	0.009	0.11
s__Chitinophaga_sp.	Rhizo	control	0.53	0.007	0.01
s__Pseudoxanthomonas_mexicana	Rhizo	control	0.525	0.012	0.02
s__Alicyclobacillus_acidoterrestris	Rhizo	control	0.503	0.014	0.05
s__Sphingomonas_fonticola	Rhizo	control	0.461	0.004	0.01
s__Holophaga_sp.	Rhizo	control	0.457	0.04	0.05
s__Bdellovibrio_exovorus	Rhizo	control	0.451	0.025	0
s__Tepidisphaera_mucosa	Rhizo	control	0.448	0.025	0
s__Peredibacter_starrii	Rhizo	control	0.447	0.031	0.02
s__Gemmata_sp.	Rhizo	control	0.437	0.031	0.01
s__Spirosoma_gilvum	Rhizo	control	0.434	0.045	0.02
s__Pedobacter_bauzanensis	Rhizo	control	0.433	0.044	0.02
s__Pirellula_sp.	Rhizo	control	0.43	0.049	0.02
s__Aquaspirillum_sp.	Rhizo	control	0.422	0.039	0
s__Thioalkalivibrio_sp.	Rhizo	e	0.722	0.001	0.02
s__Chitinophaga_pinensis	Rhizo	e	0.721	0.001	0.02
s__unidentified_Actinomycete	Rhizo	e	0.711	0.001	0.03
s__unidentified	Rhizo	e	0.699	0.001	0
s__Isosphaera_sp.	Rhizo	e	0.65	0.003	0
s__Mucilaginibacter_oryzae	Rhizo	e	0.647	0.003	0.01
s__Sphingomonas_oligoaromativorans	Rhizo	e	0.641	0.001	0
s__Sulfurivermis_fontis	Rhizo	e	0.641	0.001	0
s__Deinococcus_grandis	Rhizo	e	0.619	0.002	0
s__Filimonas_endophytica	Rhizo	e	0.602	0.001	0.01
s__Microvirga_massiliensis	Rhizo	e	0.584	0.002	0
s__Holophaga_sp.	Rhizo	e	0.546	0.001	0.05
s__Filimonas_zeae	Rhizo	e	0.522	0.006	0
s__Labrys_sp.	Rhizo	e	0.486	0.013	0
s__Candidatus_Adlerbacteria	Rhizo	e	0.457	0.006	0
s__Reyranella_sp.	Rhizo	e	0.451	0.027	0.01
s__Mesorhizobium_sp.	Rhizo	e	0.448	0.044	0.02
s__Candidatus_Syngnamydia	Rhizo	e	0.447	0.039	0
s__Rubinisphaera_brasiliensis	Rhizo	e	0.447	0.047	0
s__anaerobic_digester	Rhizo	e	0.447	0.038	0
s__Haematococcus_lacustris	Rhizo	e	0.447	0.039	0
s__Reyranella_sp.	Rhizo	e	0.438	0.044	0.01
s__Taibaiella_sp.	Rhizo	e	0.437	0.006	0
s__Candidatus_Protochlamydia	Rhizo	e	0.437	0.035	0
s__Iamia_majanohamensis	Rhizo	e	0.419	0.042	0
s__Reyranella_sp.	Rhizo	e	0.413	0.047	0.01
s__Legionella_sp.	Rhizo	e	0.397	0.038	0
s__Solimonas_sp.	Rhizo	e	0.389	0.047	0
s__Spirosoma_panaciterrae	Rhizo	e	0.364	0.037	0.01
s__Parcubacteria_group	Rhizo	e	0.325	0.038	0
s__Holophaga_sp.	Rhizo	m	0.695	0.001	0
s__Parcubacteria_group	Rhizo	m	0.672	0.001	0
s__Marinoscillum_furvescens	Rhizo	m	0.634	0.001	0
s__Panacibacter_ginsenosidivorans	Rhizo	m	0.604	0.002	0.01
s__Humibacter_antri	Rhizo	m	0.566	0.004	0.02
s__Gemmata_sp.	Rhizo	m	0.556	0.005	0
s__Siccirubricoccus_deserti	Rhizo	m	0.541	0.004	0
s__Nordella_oligomobilis	Rhizo	m	0.523	0.009	0.01
s__Chitinophaga_sp.	Rhizo	m	0.511	0.018	0.02
s__Chitinophaga_sp.	Rhizo	m	0.485	0.012	0.02
s__Terrimonas_terrae	Rhizo	m	0.476	0.001	0.01
s__Hyphomicrobium_denitrificans	Rhizo	m	0.457	0.032	0.01
s__Planctomyces_sp.	Rhizo	m	0.445	0.032	0.01
s__Candidatus_Woesebacteria	Rhizo	m	0.402	0.049	0
s__planctomycete_A-2	Rhizo	me	0.742	0.001	0.04
s__Holophaga_sp.	Rhizo	me	0.616	0.001	0.02
s__Dyadobacter_sp.	Rhizo	me	0.58	0.002	0.08
s__Holophaga_sp.	Rhizo	me	0.53	0.001	0.02
s__Brevundimonas_diminuta	Rhizo	me	0.502	0.03	0
s__Dongia_rigui	Rhizo	me	0.498	0.014	0.01
s__Candidatus_Nomurabacteria	Rhizo	me	0.443	0.043	0
s__Paenibacillus_alginolyticus	Rhizo	me	0.421	0.046	0
s__Bacteriovorax_sp.	Soil	control	0.732	0.001	0.18
s__Sporocytophaga_sp.	Soil	control	0.667	0.001	0.01
s__Paenibacillus_rigui	Soil	control	0.625	0.001	0.02
s__Paludisphaera_borealis	Soil	control	0.621	0.002	0.01
s__Alicyclobacillus_acidoterrestris	Soil	control	0.617	0.001	0.05
s__Cytophaga_aurantiaca	Soil	control	0.608	0.004	0.01
s__Pedobacter_bauzanensis	Soil	control	0.583	0.002	0.02
s__Bacteriovorax_sp.	Soil	control	0.558	0.002	0.18
s__microbial_mat	Soil	control	0.552	0.005	0.01
s__Alicyclobacillus_acidocaldarius	Soil	control	0.549	0.005	0.01
s__Spirosoma_sp.	Soil	control	0.544	0.001	0.05
s__Chitinophaga_sp.	Soil	control	0.543	0.006	0.01
s__Holophaga_sp.	Soil	control	0.537	0.004	0.12
s__Dyadobacter_fermentans	Soil	control	0.53	0.007	0.01
s__Peredibacter_starrii	Soil	control	0.509	0.009	0.02
s__Singulisphaera_rosea	Soil	control	0.508	0.012	0
s__Chitinophaga_rupis	Soil	control	0.492	0.015	0
s__planctomycete_WY108	Soil	control	0.489	0.008	0
s__Alicyclobacillus_cycloheptanicus	Soil	control	0.483	0.017	0
s__Bdellovibrio_exovorus	Soil	control	0.458	0.028	0
s__Hypsibius_dujardini	Soil	control	0.447	0.032	0
s__Gaiella_sp.	Soil	control	0.447	0.041	0.01
s__Panacibacter_sp.	Soil	control	0.447	0.041	0.01
s__Azospirillum_sp.	Soil	control	0.446	0.045	0
s__Panacibacter_ginsenosidivorans	Soil	control	0.443	0.022	0.01
s__Aquaspirillum_sp.	Soil	control	0.442	0.048	0
s__Hyphomicrobium_denitrificans	Soil	control	0.441	0.043	0.01
s__Sphingomonas_fonticola	Soil	control	0.435	0.018	0.01
s__Chitinophaga_sp.	Soil	control	0.431	0.048	0.01
s__Gemmata_sp.	Soil	control	0.429	0.05	0.01
s__Flavisolibacter_sp.	Soil	control	0.376	0.042	0.01
s__Thioalkalivibrio_sp.	Soil	e	0.788	0.001	0.02
s__unidentified_Actinomycete	Soil	e	0.781	0.001	0.04
s__Mucilaginibacter_oryzae	Soil	e	0.776	0.001	0.01
s__Chitinophaga_pinensis	Soil	e	0.768	0.001	0.02
s__unidentified	Soil	e	0.749	0.001	0
s__Isosphaera_sp.	Soil	e	0.716	0.001	0
s__Deinococcus_grandis	Soil	e	0.69	0.001	0.01
s__Microvirga_massiliensis	Soil	e	0.672	0.001	0
s__Labrys_sp.	Soil	e	0.621	0.001	0
s__Tuber_borchii	Soil	e	0.542	0.008	0.06
s__Sphingomonas_oligoaromativorans	Soil	e	0.541	0.013	0
s__Filimonas_zeae	Soil	e	0.53	0.007	0
s__Gemmata_sp.	Soil	e	0.523	0.004	0.01
s__Filimonas_endophytica	Soil	e	0.482	0.05	0
s__Bacillus_gibsonii	Soil	e	0.475	0.04	0
s__Sulfurivermis_fontis	Soil	e	0.473	0.042	0
s__planctomycete_WY69	Soil	e	0.455	0.044	0
s__Holophaga_sp.	Soil	e	0.45	0.037	0.07
s__Mesorhizobium_sp.	Soil	e	0.442	0.049	0.01
s__Taibaiella_sp.	Soil	e	0.425	0.039	0
s__Holophaga_sp.	Soil	e	0.369	0.034	0.07
s__Dongia_rigui	Soil	m	0.589	0.002	0.01
s__Marinoscillum_furvescens	Soil	m	0.58	0.003	0
s__Pedobacter_alluvionis	Soil	m	0.579	0.004	0.03
s__Chitinophaga_sp.	Soil	m	0.531	0.008	0.01
s__Parcubacteria_group	Soil	m	0.514	0.029	0
s__Parcubacteria_group	Soil	m	0.476	0.022	0
s__Terrimonas_terrae	Soil	m	0.472	0.037	0
s__Siccirubricoccus_deserti	Soil	m	0.465	0.017	0.01
s__Parcubacteria_group	Soil	m	0.443	0.047	0
s__Juncus_effusus	Soil	m	0.343	0.016	0.01
s__planctomycete_A-2	Soil	me	0.799	0.001	0.04
s__Candidatus_Woesebacteria	Soil	me	0.689	0.001	0
s__Nordella_oligomobilis	Soil	me	0.658	0.001	0.01
s__Nitrosomonas_ureae	Soil	me	0.592	0.004	0
s__Gemmata_sp.	Soil	me	0.582	0.002	0
s__Dyadobacter_sp.	Soil	me	0.513	0.012	0.06
s__Panacibacter_ginsenosidivorans	Soil	me	0.506	0.016	0.01
s__Bacillus_thermoamylovorans	Soil	me	0.49	0.031	0
s__Spirochaeta_sp.	Soil	me	0.488	0.023	0
s__Holophaga_sp.	Soil	me	0.45	0.032	0.01
s__Holophaga_sp.	Soil	me	0.39	0.021	0.01
