## Supplementary material for "Soil to human health continuum: Exploring ergothioneine and mycorrhizal fungi in shaping the wheat microbiome": SOM Table 2

Species	SampleType	Treatment	Indicator_Value	P_value	Relative_Abundance_Percent
s__Umbelopsis_isabellina	Root	E	0.572	0.003	0.01
s__Bipolaris_cynodontis	Root	E	0.524	0.001	0.12
s__Papiliotrema_aspenensis	Root	E	0.522	0.032	0.01
	Root	E	0.506	0.028	0.04
s__Enterocarpus_grenotii	Root	E	0.505	0.028	0.02
s__Parasarocladium_radiatum	Root	E	0.5	0.031	0.05
	Root	E	0.495	0.044	0.04
s__Gliomastix_roseogrisea	Root	E	0.493	0.028	0.02
	Root	E	0.486	0.012	0.04
s__Sakaguchia_sp	Root	E	0.481	0.032	0.01
	Root	E	0.477	0.03	0.04
	Root	E	0.475	0.038	0.04
s__Simplicillium_lanosoniveum	Root	E	0.471	0.041	0.01
	Root	E	0.463	0.032	0.04
	Root	E	0.463	0.032	0.04
s__Penicillium_longicatenatum	Root	E	0.461	0.046	0.11
s__Cystobasidium_slooffiae	Root	E	0.429	0.02	0.03
s__Gamszarea_microspora	Root	E	0.429	0.028	0.03
s__Paecilomyces_zollerniae	Root	E	0.374	0.016	1.59
s__Metarhizium_anisopliae	Root	M	0.701	0.002	0.04
	Root	M	0.632	0.001	0.03
s__Pulvinulaceae_sp	Root	M	0.608	0.003	0.19
s__GS05_sp	Root	M	0.607	0.002	0.05
	Root	M	0.529	0.019	0.03
s__Immersiella_sp	Root	M	0.455	0.044	1.93
	Root	ME	0.694	0.002	0.02
s__Phialophora_cyclaminis	Root	ME	0.612	0.007	0.02
s__Magnaporthales_sp	Root	ME	0.612	0.01	0
s__Edenia_gomezpompae	Root	ME	0.495	0.023	0.01
	Root	ME	0.486	0.039	0.02
s__Simplicillium_sympodiophorum	Root	control	0.441	0.045	0.01
s__Clonostachys_rosea	Root	control	0.44	0.038	0.14
	Rhizo	E	0.743	0.001	0.03
s__Pyrenopeziza_caespiticia	Rhizo	E	0.734	0.001	0.05
s__Gliomastix_roseogrisea	Rhizo	E	0.721	0.001	0.07
s__Gibellulopsis_piscis	Rhizo	E	0.718	0.001	0.02
	Rhizo	E	0.713	0.001	0.03
	Rhizo	E	0.691	0.001	0.03
s__Paecilomyces_zollerniae	Rhizo	E	0.69	0.001	1.41
s__Enterocarpus_grenotii	Rhizo	E	0.686	0.001	0.06
s__Dictyosporiaceae_sp	Rhizo	E	0.677	0.001	0.02
s__Fusarium_equiseti	Rhizo	E	0.675	0.001	0.06
s__Pleotrichocladium_opacum	Rhizo	E	0.661	0.001	0
s__Hypocreales_sp	Rhizo	E	0.655	0.004	0.15
	Rhizo	E	0.614	0.002	0.03
s__Iodophanus_carneus	Rhizo	E	0.596	0.001	0.02
s__Trichomonascus_vanleenenianus	Rhizo	E	0.555	0.011	0.05
s__Cheilymenia_theleboloides	Rhizo	E	0.545	0.011	0.01
	Rhizo	E	0.542	0.011	0.03
s__Saccharomycetales_sp	Rhizo	E	0.522	0.011	0
	Rhizo	E	0.522	0.01	0.03
s__Nectria_ramulariae	Rhizo	E	0.514	0.016	0.02
s__Emericellopsis_glabra	Rhizo	E	0.489	0.01	0.44
s__Peziza_aurata	Rhizo	E	0.479	0.007	0
s__Pascua_guehoae	Rhizo	E	0.447	0.04	0
s__Cladorrhinum_sp	Rhizo	E	0.447	0.047	0.01
s__Vandijckella_johannae	Rhizo	E	0.447	0.038	0
s__Spadicoides_bina	Rhizo	E	0.447	0.047	0
s__Pleosporales_sp	Rhizo	E	0.447	0.05	0
	Rhizo	E	0.442	0.04	0.03
s__Fusarium_oxysporum	Rhizo	E	0.437	0.039	0.02
s__Microdochium_poae	Rhizo	E	0.423	0.038	0.01
s__Hyaloscyphaceae_sp	Rhizo	E	0.423	0.045	0
	Rhizo	E	0.423	0.049	0.03
	Rhizo	E	0.404	0.049	0.03
s__Cladochytriales_sp	Rhizo	E	0.397	0.047	0
s__Trichoderma_harzianum	Rhizo	E	0.392	0.045	0.26
s__Hypocreales_sp	Rhizo	E	0.334	0.049	0.15
s__Metarhizium_anisopliae	Rhizo	M	0.849	0.001	0.05
	Rhizo	M	0.823	0.001	0.04
	Rhizo	M	0.799	0.001	0.04
	Rhizo	M	0.738	0.001	0.04
	Rhizo	M	0.705	0.001	0.04
s__Podila_minutissima	Rhizo	M	0.623	0.001	0
s__Albifimbria_verrucaria	Rhizo	M	0.618	0.004	0
	Rhizo	M	0.617	0.004	0.04
s__Edenia_gomezpompae	Rhizo	M	0.577	0.003	0
s__Fusarium_graminearum	Rhizo	M	0.537	0.012	0.01
s__Serendipita_sp	Rhizo	M	0.531	0.01	0.01
s__Triscelophorus_sp	Rhizo	M	0.522	0.036	0
	Rhizo	M	0.518	0.019	0.04
s__Leptodontidium_sp	Rhizo	M	0.494	0.017	0
	Rhizo	M	0.465	0.023	0.04
s__GS05_sp	Rhizo	M	0.458	0.034	0.17
	Rhizo	M	0.457	0.026	0.04
	Rhizo	M	0.457	0.029	0.04
s__Candida_sake	Rhizo	M	0.457	0.037	0
s__Pseudopithomyces_rosae	Rhizo	M	0.445	0.033	0
s__Immersiella_sp	Rhizo	M	0.431	0.044	0.22
s__Serendipita_indica	Rhizo	M	0.43	0.024	0.01
s__GS16_sp	Rhizo	M	0.427	0.036	0.01
s__Aspergillus_fumigatus	Rhizo	M	0.417	0.049	0.63
	Rhizo	ME	0.546	0.005	0.03
	Rhizo	ME	0.522	0.031	0.03
s__Protocreopsis_phormiicola	Rhizo	ME	0.522	0.03	0
s__Plectosphaerella_sp	Rhizo	ME	0.467	0.008	0.01
s__Phialophora_cyclaminis	Rhizo	ME	0.462	0.014	0.05
s__Leptodontidium_sp	Rhizo	ME	0.454	0.029	0
s__Pseudorhypophila_mangenotii	Rhizo	ME	0.372	0.008	0.25
	Rhizo	control	0.632	0.002	0.03
s__Trichomonascus_vanleenenianus	Rhizo	control	0.591	0.002	0.21
s__Penicillium_longicatenatum	Rhizo	control	0.573	0.002	0.72
s__Pseudogymnoascus_roseus	Rhizo	control	0.559	0.005	0.12
s__Trichomonascus_vanleenenianus	Rhizo	control	0.555	0.002	0.21
s__Hypocreales_sp	Rhizo	control	0.552	0.003	0.11
s__Pseudorobillarda_phragmitis	Rhizo	control	0.542	0.01	0
	Rhizo	control	0.536	0.007	0.03
s__GS23_sp	Rhizo	control	0.521	0.008	0.01
s__Eurotiales_sp	Rhizo	control	0.517	0.011	0.08
s__Aspergillus_inflatus	Rhizo	control	0.473	0.015	1.26
s__Acremonium_cavaraeanum	Rhizo	control	0.464	0.018	0.02
s__Oidiodendron_periconioides	Rhizo	control	0.459	0.038	0.06
s__Geomyces_sp	Rhizo	control	0.449	0.033	0.01
s__Pseudeurotium_hygrophilum	Rhizo	control	0.449	0.041	5.79
s__Trichomonascus_vanleenenianus	Rhizo	control	0.437	0.04	0.21
s__Leptodontidium_sp	Rhizo	control	0.425	0.047	0
	Rhizo	control	0.417	0.048	0.03
s__Enterocarpus_grenotii	Soil	E	0.738	0.001	0.06
	Soil	E	0.729	0.001	0.02
s__Pyrenopeziza_caespiticia	Soil	E	0.692	0.001	0.05
s__Gliomastix_roseogrisea	Soil	E	0.691	0.001	0.06
	Soil	E	0.688	0.001	0.02
	Soil	E	0.647	0.002	0.02
	Soil	E	0.645	0.002	0.02
	Soil	E	0.643	0.001	0.02
s__Fusarium_equiseti	Soil	E	0.639	0.001	0.06
s__Gibellulopsis_piscis	Soil	E	0.621	0.002	0.02
s__Dictyosporiaceae_sp	Soil	E	0.619	0.001	0.01
s__Ascobolus_sp	Soil	E	0.613	0.002	0.01
s__Cheilymenia_theleboloides	Soil	E	0.609	0.002	0.02
s__Pleotrichocladium_opacum	Soil	E	0.589	0.001	0
s__Saccharomycetales_sp	Soil	E	0.559	0.004	0
s__Iodophanus_carneus	Soil	E	0.554	0.001	0.02
	Soil	E	0.542	0.017	0.02
s__Nectria_ramulariae	Soil	E	0.542	0.013	0.01
s__Hypocreales_sp	Soil	E	0.542	0.012	0.27
s__Trichomonascus_vanleenenianus	Soil	E	0.536	0.004	0.32
	Soil	E	0.521	0.014	0.02
	Soil	E	0.489	0.01	0.02
	Soil	E	0.475	0.004	0.02
s__Trichomonascus_vanleenenianus	Soil	E	0.47	0.027	0.32
	Soil	E	0.463	0.03	0.02
s__Hyaloscyphaceae_sp	Soil	E	0.463	0.045	0
s__Metarhizium_anisopliae	Soil	M	0.724	0.001	0.07
	Soil	M	0.676	0.001	0.03
	Soil	M	0.655	0.001	0.03
s__GS05_sp	Soil	M	0.64	0.001	0.32
	Soil	M	0.577	0.002	0.03
s__Aspergillus_fumigatus	Soil	M	0.558	0.003	0.93
s__Pseudorhypophila_mangenotii	Soil	M	0.558	0.005	0.08
s__Myrmecridium_schulzeri	Soil	M	0.543	0.007	0.01
s__Albifimbria_verrucaria	Soil	M	0.542	0.01	0
s__Edenia_gomezpompae	Soil	M	0.507	0.007	0
s__Arthrobotrys_amerosporus	Soil	M	0.499	0.012	0.32
s__Podospora_dimorpha	Soil	M	0.496	0.014	0.27
	Soil	M	0.457	0.029	0.03
s__Fusarium_graminearum	Soil	M	0.446	0.029	0.01
	Soil	M	0.403	0.037	0.03
s__GS16_sp	Soil	M	0.383	0.007	0.02
	Soil	ME	0.761	0.001	0.02
	Soil	ME	0.735	0.001	0.02
s__Candida_sake	Soil	ME	0.689	0.002	0.01
s__Podila_minutissima	Soil	ME	0.561	0.006	0.01
s__Candida_subhashii	Soil	ME	0.54	0.003	1
	Soil	ME	0.522	0.035	0.02
s__Candida_subhashii	Soil	ME	0.52	0.008	1
s__Candida_subhashii	Soil	ME	0.515	0.01	1
s__Serendipita_indica	Soil	ME	0.502	0.037	0.01
s__Candida_subhashii	Soil	ME	0.499	0.012	1
s__Pseudopithomyces_rosae	Soil	ME	0.491	0.021	0
	Soil	ME	0.485	0.015	0.02
s__Neocosmospora_rubicola	Soil	ME	0.43	0.048	0
s__Paecilomyces_zollerniae	Soil	control	0.692	0.001	1.06
s__Rasamsonia_emersonii	Soil	control	0.637	0.001	0.3
s__Trichomonascus_vanleenenianus	Soil	control	0.632	0.003	0.08
s__Trichomonascus_vanleenenianus	Soil	control	0.609	0.003	0.08
s__Hypocreales_sp	Soil	control	0.586	0.001	0.13
s__Pseudorobillarda_phragmitis	Soil	control	0.557	0.008	0
s__Paecilomyces_zollerniae	Soil	control	0.553	0.008	1.06
s__Trichomonascus_vanleenenianus	Soil	control	0.544	0.003	0.08
	Soil	control	0.532	0.006	0.03
s__Penicillium_amphipolaria	Soil	control	0.528	0.005	0.74
s__Pseudeurotium_hygrophilum	Soil	control	0.526	0.004	5.77
s__Pseudogymnoascus_appendiculatus	Soil	control	0.499	0.012	0.32
s__Penicillium_erubescens	Soil	control	0.495	0.012	0.22
s__Eurotiales_sp	Soil	control	0.493	0.012	0.09
s__Penicillium_longicatenatum	Soil	control	0.491	0.01	0.85
s__GS23_sp	Soil	control	0.487	0.016	0.01
	Soil	control	0.483	0.015	0.03
	Soil	control	0.481	0.019	0.03
	Soil	control	0.48	0.019	0.03
s__Scytalidium_sp	Soil	control	0.456	0.026	0.11
	Soil	control	0.454	0.031	0.03
s__Penicillium_paneum	Soil	control	0.448	0.028	0.62
s__Talaromyces_bacillisporus	Soil	control	0.445	0.043	0.04
s__Geomyces_sp	Soil	control	0.444	0.04	0.01
	Soil	control	0.433	0.042	0.03
	Soil	control	0.423	0.002	0.03
s__Tulasnellaceae_sp	Soil	control	0.423	0.034	0
s__Rozellomycota_sp	Soil	control	0.36	0.034	0
